# Genomic prediction of cereal crop architecture traits using models informed by gene regulatory circuitries from maize

**DOI:** 10.1101/2024.08.01.606170

**Authors:** Edoardo Bertolini, Mohith Manjunath, Weihao Ge, Matthew D. Murphy, Mirai Inaoka, Christina Fliege, Andrea L. Eveland, Alexander E. Lipka

## Abstract

Plant architecture is a major determinant of planting density, which enhances productivity potential for crops per unit area. Genomic prediction is well-positioned to expedite genetic gain of plant architecture traits since they are typically highly heritable. Additionally, the adaptation of genomic prediction models to query predictive abilities of markers tagging certain genomic regions could shed light on the genetic architecture of these traits. Here, we leveraged transcriptional networks from a prior study that contextually described developmental progression during tassel and leaf organogenesis in maize (*Z. mays*) to inform genomic prediction models for architecture traits. Since these developmental processes underlie tassel branching and leaf angle, two important agronomic architecture traits, we tested whether genes prioritized from these networks quantitatively contribute to the genetic architecture of these traits. We used genomic prediction models to evaluate the ability of markers in the vicinity of prioritized network genes to predict breeding values of tassel branching and leaf angle traits for two diversity panels in maize, and diversity panels from sorghum (*S. bicolor*) and rice (*O. sativa*). Predictive abilities of markers near these prioritized network genes were similar to those using whole-genome marker sets. Notably, markers near highly connected transcription factors from core network motifs in maize yielded predictive abilities that were significantly greater than expected by chance in not only maize but also closely related sorghum. We expect that these highly connected regulators are key drivers of architectural variation that are conserved across closely related cereal crop species.

**Article summary:** We used an approach typically used for breeding to infer the contributions of biological gene networks to plant architectural traits. We found that markers near genes belonging to smaller, specialized gene networks from maize could predict breeding values of leaf angle better than expected by chance for both maize and sorghum.
