## Supplemental Table 1 for "Genomic prediction of cereal crop architecture traits using models informed by gene regulatory circuitries from maize"

### Sheet: Sheet1
Marker set	Number of markers in the Goodman-Buckler Diversity Panel		Trait	5-fold cross-validation in the Goodman_Buckler maize panel							Validation in the NCRPIS maize panel
				CV1	CV2	CV3	CV4	CV5	Avg	Std
Genome-wide (GW)	44930		TBN	0.594	0.5768	0.6674	0.625	0.6217	0.617	0.0345	0.5774
Genome-wide (GW) MSTEP	4		TBN	0.584	0.75	0.366	0.663	0.513	0.575	0.146	0.3745
Genome-wide (GW) USTEP	3		TBN	0.6448	0.6561	0.6643	0.615	0.4321	0.6024	0.0971	0.3747
Genome-wide (GW) MAF > 0.05	19003		TBN	0.5928	0.5759	0.6655	0.6236	0.6178	0.6151	0.0341	0.5785
Genome-wide (GW) MAF < 0.05	25927		TBN	0.5682	0.5463	0.6368	0.584	0.5981	0.5867	0.034	0.5117
Network motif (NM) genes	446		TBN	0.536	0.5478	0.5836	0.5503	0.4837	0.5403	0.0362	0.4948
Network motif (NM) genes MAF > 0.05	194		TBN	0.5301	0.5424	0.5784	0.5379	0.4803	0.5338	0.0352	0.4934
Network motif (NM) genes MAF < 0.05	252		TBN	0.3544	0.3751	0.4953	0.4623	0.3074	0.3989	0.0778	0.4011
Gene coexpression (GC) modules	21362		TBN	0.5827	0.5556	0.6526	0.6314	0.6135	0.6072	0.0385	0.5568
Gene coexpression (GC) modules MAF > 0.05	9412		TBN	0.5839	0.5505	0.6506	0.6307	0.6084	0.6048	0.0393	0.5564
Gene coexpression (GC) modules MAF < 0.05	11950		TBN	0.5326	0.5486	0.61	0.5883	0.5916	0.5742	0.0323	0.5008
Network motif (NM) genes	176.3	permuted set	TBN	0.2236	0.3287	0.4799	0.48	0.3784	0.3781	0.1388	0.3775
Network motif (NM) genes MAF > 0.05	94.4	permuted set	TBN	0.2177	0.3176	0.4645	0.4715	0.3694	0.3681	0.1383	0.3581
Network motif (NM) genes MAF < 0.05	81.9	permuted set	TBN	0.1201	0.2355	0.3415	0.2655	0.2216	0.2368	0.1354	0.26
Gene coexpression (GC) modules	11626.4	permuted set	TBN	0.3382	0.4348	0.6142	0.6196	0.5474	0.5108	0.1232	0.5478
Gene coexpression (GC) modules MAF > 0.05	6234.2	permuted set	TBN	0.341	0.4302	0.6082	0.6189	0.5484	0.5094	0.1219	0.5438
Gene coexpression (GC) modules MAF < 0.05	5392.2	permuted set	TBN	0.2663	0.4694	0.645	0.5354	0.4527	0.4737	0.141	0.5002
Genome-wide (GC)	44930		LA	0.5374	0.553	0.6311	0.536	0.5842	0.5684	0.0401	0.4752
Genome-wide (GW) MSTEP	4		LA	0.586	0.677	0.563	0.421	0.773	0.604	0.132	0.2884
Genome-wide (GW) USTEP	2		LA	0.3648	0.5936	0.6811	0.5903	0.7178	0.5895	0.1373	0.2792
Genome-wide (GC) MAF > 0.05	19003		LA	0.5338	0.5486	0.6257	0.5403	0.5787	0.5654	0.0379	0.4747
Genome-wide (GC) MAF < 0.05	25927		LA	0.5211	0.5563	0.6389	0.4665	0.5801	0.5526	0.0645	0.4699
Network motif (NM) genes	446		LA	0.4016	0.4396	0.5236	0.4646	0.4441	0.4547	0.0447	0.4304
Network motif (NM) genes MAF > 0.05	194		LA	0.3921	0.43	0.5057	0.4476	0.4355	0.4422	0.0411	0.4273
Network motif (NM) genes MAF < 0.05	252		LA	0.3673	0.2357	0.3256	0.282	0.3067	0.3035	0.0491	0.3684
Gene coexpression (GC) modules	21362		LA	0.5355	0.5467	0.6183	0.5422	0.5795	0.5644	0.0346	0.4691
Gene coexpression (GC) modules MAF > 0.05	9412		LA	0.5312	0.5441	0.6146	0.5468	0.5725	0.5618	0.0331	0.4637
Gene coexpression (GC) modules MAF < 0.05	11950		LA	0.512	0.5262	0.6218	0.4591	0.5728	0.5384	0.0618	0.4694
Network motif (NM) genes	176.3	permuted set	LA	0.4048	0.3814	0.3543	0.3124	0.3497	0.3605	0.0097	0.3064
Network motif (NM) genes MAF > 0.05	94.4	permuted set	LA	0.3952	0.3798	0.3428	0.3008	0.341	0.352	0.0989	0.2852
Network motif (NM) genes MAF < 0.05	81.9	permuted set	LA	0.2289	0.1904	0.1925	0.1814	0.2191	0.2025	0.1239	0.1983
Gene coexpression (GC) modules	11626.4	permuted set	LA	0.573	0.5389	0.5277	0.4956	0.4717	0.5214	0.0434	0.4591
Gene coexpression (GC) modules MAF > 0.05	6234.2	permuted set	LA	0.578	0.5377	0.5255	0.5006	0.4605	0.5205	0.0483	0.448
Gene coexpression (GC) modules MAF < 0.05	5392.2	permuted set	LA	0.4745	0.4643	0.4609	0.4229	0.5177	0.4681	0.0438	0.4615
