## Supplemental Table 2 for "Genomic prediction of cereal crop architecture traits using models informed by gene regulatory circuitries from maize"

### Sheet: Sheet1
Marker Set	Number of markers		Trait	5-fold cross-validation in the SAP sorghum panel
				CV1	CV2	CV3	CV4	CV5	Avg	Std
Genome-wide (GW)	282400		LA	0.55333	0.71379	0.57879	0.43606	0.31184	0.51876	0.15206
Genome-wide (GW) MAF > 0.05	132647		LA	0.6394	0.60227	0.56994	0.38243	0.53862	0.54653	0.09908
Genome-wide (GW) MAF < 0.05	149753		LA	0.56246	0.1711	0.31679	0.45428	0.61488	0.4239	0.18164
Network motif (NM) genes	2695		LA	0.40054	0.45354	0.52791	0.5961	0.5745	0.51052	0.08225
Network motif (NM) genes MAF > 0.05	1261		LA	0.29032	0.56568	0.51146	0.36475	0.65151	0.47674	0.14744
Network motif (NM) genes MAF < 0.05	1434		LA	0.34215	0.18775	0.32467	0.34621	0.35215	0.31058	0.06427
Gene coexpression (GC) modules	59995		LA	0.621981	0.43574	0.42748	0.52209	0.494	0.50042	0.07878
Gene coexpression (GC) modules MAF > 0.05	28445		LA	0.62424	0.38359	0.49077	0.37242	0.73431	0.52107	0.15655
Gene coexpression (GC) modules MAF < 0.05	31550		LA	0.52204	0.21768	0.52793	0.42684	0.28354	0.39561	0.14026
Network motif (NM) genes	2285.32	permuted	LA	0.390669	0.38127	0.387307	0.394078	0.384842	0.387633	0.110556
Network motif (NM) genes MAF > 0.05	1091.03	permuted	LA	0.382841	0.373127	0.377734	0.378673	0.378794	0.378234	0.111215
Network motif (NM) genes MAF < 0.05	1194.3	permuted	LA	0.290362	0.283753	0.294532	0.298409	0.291021	0.291615	0.1207
Gene coexpression (GC) modules	52594.3	permuted	LA	0.50895	0.505915	0.506324	0.505866	0.508089	0.507029	0.100443
Gene coexpression (GC) modules MAF > 0.05	25119.7	permuted	LA	0.508801	0.501678	0.506046	0.508598	0.505882	0.506201	0.101158
Gene coexpression (GC) modules MAF < 0.05	27474.6	permuted	LA	0.438644	0.431505	0.440272	0.43217	0.43327	0.435172	0.10802
