## Supplemental Table 3 for "Genomic prediction of cereal crop architecture traits using models informed by gene regulatory circuitries from maize"

### Sheet: Sheet1
Marker Set	Number of markers		Trait	5-fold cross-validation in the HDRA rice panel
				CV1	CV2	CV3	CV4	CV5	Avg	Std
Genome-wide (GW)	700000		LA	0.2661	0.4015	0.0855	0.2032	0.4056	0.2724	0.1362
Genome-wide (GW) MAF > 0.05	438586		LA	0.2763	0.4077	0.084	0.209	0.4067	0.2767	0.1376
Genome-wide (GW) MAF < 0.05	261414		LA	0.1809	0.2152	0.0353	0.2453	0.2925	0.1939	0.0976
Network motif (NM) genes	10970		LA	0.1705	0.3834	0.0482	0.1379	0.3295	0.2139	0.1389
Network motif (NM) genes MAF > 0.05	6534		LA	0.1893	0.3935	0.0417	0.1367	0.3254	0.2173	0.1422
Network motif (NM) genes MAF < 0.05	4436		LA	0.1718	0.1261	0.0154	0.204	0.2229	0.1481	0.0827
Gene coexpression (GC) modules	293509		LA	0.2823	0.4248	0.1196	0.1833	0.4129	0.2846	0.1357
Gene coexpression (GC) modules MAF > 0.05	177264		LA	0.3024	0.4372	0.1237	0.1944	0.4199	0.2955	0.1372
Gene coexpression (GC) modules MAF < 0.05	116245		LA	0.1915	0.1742	-0.023	0.2156	0.2505	0.1618	0.1072
Network motif (NM) genes	10724.7	permuted	LA	0.0342	0.3491	0.3782	0.1258	0.4224	0.2619	0.1741
Network motif (NM) genes MAF > 0.05	6662.11	permuted	LA	0.0414	0.3499	0.3807	0.1297	0.4154	0.2634	0.1704
Network motif (NM) genes MAF < 0.05	4062.58	permuted	LA	-0.2288	0.317	0.2665	0.105	0.3533	0.2037	0.1632
Gene coexpression (GC) modules	345942	permuted	LA	0.0596	0.3957	0.4279	0.1552	0.4611	0.2999	0.1805
Gene coexpression (GC) modules MAF > 0.05	215441	permuted	LA	0.0696	0.4015	0.4341	0.1615	0.4556	0.3045	0.1766
Gene coexpression (GC) modules MAF < 0.05	130501	permuted	LA	-0.0184	0.3456	0.2964	0.1164	0.3928	0.2265	0.1724
